# Atypical tetracyclines promote longevity and ferroptotic neuroprotection via translation attenuation

**DOI:** 10.64898/2026.01.09.698733

**Authors:** Khalyd J. Clay, Manuel Sanchez-Alavez, Ian Newman, Na Na, Ana P. Verduzco Espinoza, Alan To, Shannon Saad, Hollis T. Cline, Michael Petrascheck

## Abstract

Preclinical and clinical studies have reported neuroprotective and geroprotective effects of tetracyclines that are independent of their antibiotic activity, but the underlying mechanisms remain unclear. Here, we systematically profile widely used tetracyclines, including impurities and degradation products, and identify translation attenuation as the shared driver of their neuroprotective and longevity-promoting effects, independent of classical tetracycline mechanisms. Instead, we uncover two mechanistically distinct classes of tetracyclines. Mitochondrial-targeting tetracyclines (MitoTets), exemplified by doxycycline, inhibit the mitochondrial ribosome and attenuate cytosolic translation through activation of the Integrated Stress Response (ISR). In contrast, atypical tetracyclines such as 4-epiminocycline and 12-aminominocycline act as cytosolic-targeting tetracyclines (CytoTets), directly inhibiting the cytosolic ribosome, bypassing the ISR, and protecting neurons from ferroptotic cell death. CytoTets are non-antibiotic, brain-penetrant, and neuroprotective in mouse and human neurons, establishing the tetracyclines as a tunable chemical scaffold for selectively targeting translation in aging and neurodegeneration.

**Highlights:**

- The tetracyclines broadly attenuate translation in multiple eukaryotic models
- Translation attenuation results from both ISR-dependent and ISR-independent mechanisms
- Discovery of atypical, cytosolic targeting tetracyclines (CytoTETs) that protect from ferroptosis ISR-independently
- CytoTETs inhibit translation and are neuroprotective in human-derived neurons and mouse hippocampus
