## Supplementary_Table_1.xlsx for "Atypical tetracyclines promote longevity and ferroptotic neuroprotection via translation attenuation"

### Sheet: Screen
Strain	Drug	Cxn (uM)	%_change	P_value	Rep.
hsf-1(sy441)	12-aminominocycline	100	21	4.23e-10
hsf-1(sy441)	12-aminominocycline	200	37	5.04e-14
hsf-1(sy441)	4-epianhydrotetracycline	100	-17	0.0057242
hsf-1(sy441)	4-epianhydrotetracycline	33	-10	0.206893
hsf-1(sy441)	4-epiminocycline	100	10	0.664547
hsf-1(sy441)	4-epiminocycline	33	28	0.0029779
hsf-1(sy441)	4-epioxytetracycline	100	-15	0.268155
hsf-1(sy441)	4-epioxytetracycline	33	-1	0.57969
hsf-1(sy441)	9-aminominocycline	100	4	0.895005
hsf-1(sy441)	9-aminominocycline	33	-10	0.405239
hsf-1(sy441)	Anhydrotetracycline	100	-5	0.448001
hsf-1(sy441)	Anhydrotetracycline	33	-2	0.900685
hsf-1(sy441)	b-apo-oxytetracycline	33	-1	0.942152
hsf-1(sy441)	b-apo-oxytetracycline	100	0	0.708428
hsf-1(sy441)	Chlorotetracycline	33	6	0.778319
hsf-1(sy441)	Chlorotetracycline	100	12	0.0459295
hsf-1(sy441)	Col-3	100	22	0.0264062
hsf-1(sy441)	Col-3	33	31	0.0036549
hsf-1(sy441)	Demeclocycline	33	24	0.0200118
hsf-1(sy441)	Demeclocycline	100	29	0.0005185
hsf-1(sy441)	Doxycycline	33	20	0.0371406
hsf-1(sy441)	Doxycycline	100	82	1.96e-06
hsf-1(sy441)	Doxyrubicin	100	-25	0.0092642
hsf-1(sy441)	Doxyrubicin	33	-11	0.574782
hsf-1(sy441)	Eravacycline	33	-1	0.893464
hsf-1(sy441)	Eravacycline	100	12	0.342813
hsf-1(sy441)	Idarubicin	100	-11	0.466997
hsf-1(sy441)	Idarubicin	33	-1	0.785
hsf-1(sy441)	Methacycline	33	19	0.0123868
hsf-1(sy441)	Methacycline	100	94	2.47e-06
hsf-1(sy441)	Minocycline	33	7	0.962568
hsf-1(sy441)	Minocycline	100	87	1.09e-07
hsf-1(sy441)	Oxytetracycline	100	-5	0.82474
hsf-1(sy441)	Oxytetracycline	33	11	0.366989
hsf-1(sy441)	R464	33	27	0.0120426
hsf-1(sy441)	R464	100	63	7.91e-07
hsf-1(sy441)	Sancycline	33	-23	0.0014605
hsf-1(sy441)	Sancycline	100	-12	0.0696055
hsf-1(sy441)	Sarecycline	33	-4	0.568592
hsf-1(sy441)	Sarecycline	100	13	0.0479694
hsf-1(sy441)	Tetracycline	33	-3	0.6666
hsf-1(sy441)	Tetracycline	100	25	0.0445952
hsf-1(sy441)	Tigecycline	33	-4	0.568432
hsf-1(sy441)	Tigecycline	100	10	0.452108
N2	12-aminominocycline	100	15	1.21e-18
N2	12-aminominocycline	200	25	0.001666
N2	4-epianhydrotetracycline	100	-37	2.65e-13
N2	4-epianhydrotetracycline	33	-14	0.035171
N2	4-epiminocycline	100	-29	9.15e-09
N2	4-epiminocycline	33	50	7.22e-10
N2	4-epioxytetracycline	100	2	0.098905
N2	4-epioxytetracycline	33	3	0.545691
N2	9-aminominocycline	100	-10	0.0676531
N2	9-aminominocycline	33	7	0.0987267
N2	Anhydrotetracycline	100	-31	1.12e-09
N2	Anhydrotetracycline	33	1	0.343498
N2	b-apo-oxytetracycline	33	6	0.408739
N2	b-apo-oxytetracycline	100	13	0.0025927
N2	Chlorotetracycline	33	6	0.166179
N2	Chlorotetracycline	100	8	0.0142278
N2	Col-3	100	16	0.039143
N2	Col-3	33	26	9.09e-05
N2	Demeclocycline	33	15	0.0095411
N2	Demeclocycline	100	30	2.78e-09
N2	Doxycycline	33	28	5.84e-06
N2	Doxycycline	100	37	3.81e-08
N2	Doxyrubicin	100	-10	0.100306
N2	Doxyrubicin	33	8	0.443997
N2	Eravacycline	100	-4	0.209135
N2	Eravacycline	33	15	0.0084294
N2	Idarubicin	100	-12	0.0042669
N2	Idarubicin	33	5	0.435536
N2	Methacycline	33	24	0.0001778
N2	Methacycline	100	24	0.0002622
N2	Minocycline	33	27	5.17e-08
N2	Minocycline	100	35	1.38e-05
N2	Oxytetracycline	33	14	0.0516183
N2	Oxytetracycline	100	17	5.3e-05
N2	R464	33	18	0.0024106
N2	R464	100	24	0.0001626
N2	Sancycline	100	-46	5.68e-19
N2	Sancycline	33	-33	6.61e-11
N2	Sarecycline	100	7	0.243352
N2	Sarecycline	33	11	0.0344197
N2	Tetracycline	100	1	0.805055
N2	Tetracycline	33	18	0.0044113
N2	Tigecycline	100	-2	0.480365
N2	Tigecycline	33	2	0.426182
N2	DMSO	0			1
N2	12-aminominocycline	200	30	8.98e-07	1
N2	4-epiminocycline	33	27	5.87e-06	1
N2	Salubrinal	100	14	0.0046476	1
eIF2a(rog3)	DMSO	100			1
eIF2a(rog3)	12-aminominocycline	200	33	1.01e-06	1
eIF2a(rog3)	4-epiminocycline	33	44	9.01e-09	1
eIF2a(rog3)	Salubrinal	100	4	0.671059	1
N2	DMSO	0			1
N2	12-aminominocycline	200	29	3.24e-05	1
N2	4-epiminocycline	33	56	9.63e-13	1
N2	Salubrinal	100	16	0.0016191	1
eIF2a(qd338)	DMSO	100			1
eIF2a(qd338)	12-aminominocycline	200	27	0.00895	1
eIF2a(qd338)	4-epiminocycline	33	25	0.0241246	1
eIF2a(qd338)	Salubrinal	100	-23	0.0261844	1
N2	DMSO	0			2
N2	12-aminominocycline	200	41	1.16e-05	2
N2	4-epiminocycline	33	63	6.55e-12	2
N2	Salubrinal	100	23	0.010743	2
eIF2a(qd338)	DMSO	100			2
eIF2a(qd338)	12-aminominocycline	200	46	2.75e-06	2
eIF2a(qd338)	4-epiminocycline	33	13	0.0827222	2
eIF2a(qd338)	Salubrinal	100	10	0.221278	2
N2	DMSO	0			2
N2	12-aminominocycline	200	16	0.350563	2
N2	4-epiminocycline	33	36	7.34e-05	2
N2	Salubrinal	100	18	0.0167565	2
eIF2a(rog3)	DMSO	100			2
eIF2a(rog3)	12-aminominocycline	200	31	3.98e-05	2
eIF2a(rog3)	4-epiminocycline	33	50	2.87e-10	2
eIF2a(rog3)	Salubrinal	100	2	0.553865	2
N2	DMSO	0			3
N2	12-aminominocycline	200	31	4.29e-08	3
N2	4-epiminocycline	33	26	6.28e-06	3
N2	Salubrinal	100	14	0.0484768	3
eIF2a(qd338)	DMSO	0			3
eIF2a(qd338)	12-aminominocycline	200	30	1.08e-06	3
eIF2a(qd338)	4-epiminocycline	33	23	4.2e-05	3
eIF2a(qd338)	Salubrinal	100	-18	0.05582	3
N2	DMSO	0			3
N2	12-aminominocycline	200	31	5.22e-10	3
N2	4-epiminocycline	33	19	1.07e-05	3
N2	Salubrinal	100	20	5.73e-05	3
eIF2a(rog3)	DMSO	0			3
eIF2a(rog3)	12-aminominocycline	200	28	0.0001036	3
eIF2a(rog3)	4-epiminocycline	33	26	4.95e-05	3
eIF2a(rog3)	Salubrinal	100	-5	0.954835	3
N2	DMSO	0			1
N2	12-aminominocycline	200	23	0.0003819	1
N2	4-epiminocycline	33	26	0.000151	1
N2	Doxycycline	100	36	1.59e-06	1
atf-4(ok576)	DMSO	0			1
atf-4(ok576)	12-aminominocycline	200	28	1.66e-05	1
atf-4(ok576)	4-epiminocycline	33	27	6.11e-05	1
atf-4(ok576)	Doxycycline	100	17	0.0228413	1
N2	DMSO	0			2
N2	12-aminomino.	200	58	4.19e-16	2
N2	4-epiminocycline	33	41	3.83e-07	2
N2	Doxycycline	100	52	2.2e-09	2
atf-4(ok576)	DMSO	0			2
atf-4(ok576)	12-aminomino.	200	42	2.82e-13	2
atf-4(ok576)	4-epiminocycline	33	26	3.1e-06	2
atf-4(ok576)	Doxycycline	100	16	0.0030652	2
N2	DMSO	0			3
N2	12-aminominocycline	200	44	4.01e-08	3
N2	4-epiminocycline	33	30	0.0001532	3
N2	Doxycycline	100	66	2.11e-13	3
atf-4(ok576)	DMSO	0			3
atf-4(ok576)	12-aminominocycline	200	25	4.1e-06	3
atf-4(ok576)	4-epiminocycline	33	29	2.1e-07	3
atf-4(ok576)	Doxycycline	100	4	0.269311	3
